# Comparing orthology methods and their performance by recapitulating patterns of eukaryotic genome evolution

**DOI:** 10.1101/2020.05.13.092791

**Authors:** Eva S. Deutekom, Berend Snel, Teunis J.P. van Dam

## Abstract

Insights into the evolution of ancestral complexes and pathways are generally achieved through careful and time-intensive manual analysis often using phylogenetic profiles of the constituent proteins. This manual analysis limits the possibility of including more protein-complex components, repeating the analyses for updated genome sets, or expanding the analyses to larger scales. Automated orthology inference should allow such large scale analyses, but substantial differences between orthologous groups generated by different approaches are observed.

We evaluate orthology methods for their ability to recapitulate a number of observations that have been made with regards to genome evolution in eukaryotes. Specifically, we investigate phylogenetic profile similarity (co-occurrence of complexes), the Last Eukaryotic Common Ancestor’s gene content, pervasiveness of gene loss, and the overlap with manually determined orthologous groups. Moreover, we compare the inferred orthologies to each other.

We find that most orthology methods reconstruct a large Last Eukaryotic Common Ancestor, with substantial gene loss, and can predict interacting proteins reasonably well when applying phylogenetic co-occurrence. At the same time derived orthologous groups show imperfect overlap with manually curated orthologous groups. There is no strong indication of which orthology method performs better than another on individual or all of these aspects. Counterintuitively, despite the orthology methods behaving similarly regarding large scale evaluation, the obtained orthologous groups differ vastly from one another.

**Availability and implementation:** The data and code underlying this article are available in github and/or upon reasonable request to the corresponding author: https://github.com/ESDeutekom/ComparingOrthologies.

**Summary:**

- We compared multiple orthology inference methods by looking at how well they perform in recapitulating multiple observations made in eukaryotic genome evolution.
- Co-occurrence of proteins is predicted fairly well by most methods and all show similar behaviour when looking at loss numbers and dynamics.
- All the methods show imperfect overlap when compared to manually curated orthologous groups and when compared to orthologous groups of the other methods.
- Differences are compared between methods by looking at how the inferred orthologies represent a high-quality set of manually curated orthologous groups.
- We conclude that all methods behave similar when describing general patterns in eukaryotic genome evolution. However, there are large differences within the orthologies themselves, arising from how a method can differentiate between distant homology, recent duplications, or classifying orthologous groups.
