## Supplementary Tables for "Comparing orthology methods and their performance by recapitulating patterns of eukaryotic genome evolution": Supplementary Table 1.xlsx

### Sheet: Sheet1
Supplementary Table 1: Different methods not used in this study with a short description.
Tool/Dataset	Description
MetaPhOrs	A repository that cannot be easily mapped back to our set (Pryszcz et al. 2011).
orthAgogue	We were not able to get this tool to complete the analysis, even though we obtained help from the author’s (Ekseth et al. 2014).
OMA	Smith-Waterman pairwise alignments which would be unrealistic time wise on our set of 2865661 sequences. 900k would take already more than a year (Althenhoff et al. 2019).
Orthoinspector	Does not infer orthogroups, just one-to-one, one-to-many, many-to-many and in-paralog groups (Linard et al. 2011).
