## Supplementary Tables for "Comparing orthology methods and their performance by recapitulating patterns of eukaryotic genome evolution": Supplementary Table 2.xlsx

### Sheet: Sheet1
Supplementary Table 2. Comparison between orthology inference methods and their inferred OGs and derived LECA OGs.
Statistic	Ancestral Panther* N = 167	Broccoli N = 167	EggNOG DIAMOND N = 167	EggNOG hmm N = 167	Orthofinder DIAMOND (e-3) N = 165	Orthofinder BLAST (e-3) N = 165	SonicParanoid (sensitive mode) N = 167	SwiftOrtho (e-3) N = 165
% proteins assiged by orthology1	66.2	73.7	67.8	61.9	100	100	68.2	79.5
Number of OGs	-	57696	48183	50371	88849	77495	91266	351449
Median size Ogs	-	4	7	7	4	4	4	3
Mean size OGs	-	36.6	37.1	34.8	24.5	30.1	21.4	6.4
% to OG assigned proteins (> 1 sequences in OG)2	100	100	92	98.8	75.9	82.9	100	100
Number of LECA OGs	6061	10832	8384	8554	9955	10227	14237	24977	Derived LECA OGs
Median size LECA OGs	206	101	89	86	63	60	42	18
Mean size LECA OGs	312.8	153.9	162.7	146.5	157.8	178.4	101.8	30
Maximum size LECA OGs	11199	23905	15708	8741	15670	19479	9362	3195
% to LECA OG assigned proteins3	100	79.0	70.2	70.6	54.8	64.9	74.2	33.6
% to LECA OG assigned proteins from total4	66.2	58.2	47.6	43.7	54.8	64.9	50.6	26.7
Independent loss LECA OGs	173419	278632	208774	218333	245361	260980	393887	871018
Median independent loss LECA OGs	29	26	25	26	24	26	27	33
	* Ancestral Panther OGs are already LECA OGs.
	1For N=165: Proteins=2811230. For N=167: Proteins=2865661.
	2From total assigned proteins
	3From total to OGs assiged proteins
	4From total assigned proteins
