## Supplementary Tables for "Comparing orthology methods and their performance by recapitulating patterns of eukaryotic genome evolution": Supplementary Table 3.xlsx

### Sheet: Over_split_fractions
Supplementary Table 3. Oversplit scores per manual OG in the different orthology methods. The penalty sum is sum times the number of orthologies that show oversplitting.
manual	orthofinder_diamond_e-3	orthofinder_blast_e-3	eggnog_diamond	eggnog_hmmer_corrected	panther	broccoli	swiftortho	sonicparanoid_sensitive	Sum	Penalty Sum
Sgo	0.666667	0.333333	0.8	0.666667	0.928571	0.666667	0	0.666667	4.72857	33.1
Dsn1	0.5	0.5	0.5	0.5	0.888889	0.5		0.5	3.88889	27.2222
RINT1	0.246753	0.253333	0.26087	0.292308	0.2375	0.2375	0.514286	0.260274	2.30282	18.4226
Borealin	0.0833333	0.513514	0.5	0	0.909091	0.0277778	0.470588	0.0625	2.5668	17.9676
Apc13	0.12	0.0882353	0.666667	0.666667	0.0731707	0.0606061	0.428571	0.12	2.22392	17.7913
Survivin	0.103774	0.0943396	0.03	0.0212766	0.427083	0.537736	0.568182	0.420455	2.20285	17.6228
MadBub	0.0208333	0.0309278	0.333333	0.482353	0.0102041	0.0206186	0.545455	0.494382	1.93811	15.5049
CenpA	0.040404	0.0505051	0.0392157	0.0588235	0.584906	0.346154	0.547619	0.0405405	1.70817	13.6653
ift140	0.133333	0.133333	0.133333	0.133333	0.133333	0.133333	0.68	0.133333	1.61333	12.9067
Cdc20	0.0147059	0.0147059	0.284615	0.322581	0.0291971	0.129771	0.613208	0.0677966	1.47658	11.8126
Mis12	0.105263	0.0384615	0.166667	0.5	0.0555556	0.0392157	0.5	0.05	1.45516	11.6413
Incenp	0.278689	0.109375	0.6	0	0.757576	0.0892857	0	0.0588235	1.89375	11.3625
Aurora	0.0482456	0.384279	0.0174672	0.0131004	0.0480349	0.267045	0.395349	0.238095	1.41162	11.2929
Ska2	0.48	0.444444	0		0	0.44	0.5	0.391304	2.25575	11.2787
HORMAD	0.0535714	0.0508475	0.04	0.0204082	0.5	0.0483871	0.392157	0.0344828	1.13985	9.11883
Dad4	0	0.5	0.666667	0.5	0.5	0	0	0	2.16667	8.66667
Cdh1	0	0	0.362205	0.128	0.00787402	0.0873016	0.76087	0.00819672	1.35445	8.12668
Plk	0.0534351	0.0305344	0.0152672	0.0538462	0.0305344	0.0692308	0.714286	0.0406504	1.00778	8.06227
Spc25	0.0377358	0.031746	0.235294	0.333333	0.0289855	0	0.414634	0.037037	1.11877	7.83136
Skp1	0.00763359	0.003663	0.00380228	0.0233463	0.0143885	0.127551	0.663317	0.0934959	0.937197	7.49758
wdr35	0.0357143	0.0357143	0.0714286	0.0357143	0.0357143	0.0357143	0.583333	0.0714286	0.904762	7.2381
Zwilch	0.0526316	0.0454545	0.5	0	0.5	0.0434783	0	0.047619	1.18918	7.1351
p31comet	0.105263	0.0967742	0.1	0.1	0.0277778	0.1	0.285714	0.0689655	0.884495	7.07596
CenpF	0.285714	0	0.5		0.625			0.333333	1.74405	6.97619
TAF5	0.0243902	0.0240964	0.0365854	0.156627	0.0357143	0.108434	0.380282	0.0909091	0.857037	6.8563
Zwint-1	0.25	0.578947	0		0.8	0.0833333	0	0	1.71228	6.84912
Spc24	0.0322581	0.0277778	0	0	0.914894	0.030303	0.0434783	0.03125	1.07996	6.47976
Spindly	0.0833333	0.333333	0	0	0.666667	0.5	0	0	1.58333	6.33333
CenpE	0	0.00581395	0.0290698	0	0.312139	0	0.625	0.254902	1.22692	6.13462
Nuf2	0.0517241	0.0483871	0.0377358	0.0181818	0.0149254	0.0163934	0.559322	0.0163934	0.763063	6.10451
Apc4	0.0754717	0.0740741	0.0243902	0.0769231	0.0677966	0.0338983	0.346154	0.0576923	0.7564	6.0512
ift80	0.12	0.12	0.136364	0.0952381	0.0384615	0.0769231	0.0526316	0.0833333	0.722951	5.78361
Mps1	0.0149254	0.328358	0.0294118	0.0147059	0.0147059	0	0.380952	0.0149254	0.797985	5.58589
Mad1	0.0704225	0.0405405	0.0447761	0.0625	0	0	0.694444	0.0144928	0.927176	5.56306
TAF1	0.0361446	0.0352941	0.0493827	0.153846	0	0.0117647	0.478261	0.0263158	0.791009	5.53706
Apc3	0.0117647	0.0235294	0	0	0.0117647	0.0117647	0.746269	0.0823529	0.887445	5.32467
TAF10	0.0131579	0.0128205	0.0266667	0.0138889	0.0128205	0.012987	0.507463	0.0131579	0.612962	4.9037
Nup133	0.0638298	0.06	0.5	0	0.0483871	0.0181818	0	0.0434783	0.733877	4.40326
Nup107	0.0153846	0.0151515	0.015873	0.0169492	0.0147059	0.0149254	0.44	0.0166667	0.549656	4.39725
NAG	0.0208333	0.0185185	0.194444	0	0.0892857	0.0508475	0.357143	0	0.731072	4.38643
Knl1	0.5	0.16	0		0.787879	0	0		1.44788	4.34364
Apc5	0.0566038	0.05	0.0652174	0.047619	0.0461538	0.03125	0.2	0.0377358	0.53458	4.27664
CenpX	0.027027	0.025641	0.133333	0.0833333	0.0487805	0.025641	0.147059	0.0294118	0.520227	4.16181
ttc21	0.0434783	0.0434783	0.0434783	0.0434783	0.0434783	0.0434783	0.166667	0.0869565	0.514493	4.11594
Apc6	0.0123457	0.0121951	0.0125	0	0.0493827	0	0.545455	0.0493827	0.681261	4.08756
ift81	0.04	0.04	0.04	0	0.04	0	0.588235	0	0.748235	3.74118
TAF7	0.0120482	0.0119048	0	0.0147059	0.0117647	0.0117647	0.465116	0	0.527305	3.16383
ift74	0.047619	0.0454545	0.0555556	0	0.0454545	0	0.416667	0	0.61075	3.05375
Ska3	0.0909091	0.0666667	0	0	0.833333	0			0.990909	2.97273
Apc7	0.0208333	0.0416667	0	0	0	0.0416667	0.454545	0.0208333	0.579545	2.89773
Apc15	0	0.5	0		0.777778	0	0	0	1.27778	2.55556
Ndc80	0.112676	0	0.047619	0	0	0	0.672131	0	0.832426	2.49728
Apc1	0.012987	0.012987	0.0136986	0	0.012987	0.012987	0.347826	0	0.413473	2.48084
TAF9	0.0123457	0.0120482	0	0.0138889	0.0235294	0	0.337838	0.0125	0.41215	2.4729
Ska1	0.03125	0.0294118	0	0	0.478261	0.03125	0	0	0.570173	2.28069
BugZ	0.0151515	0.0151515	0	0	0.0151515	0.0151515	0.291667	0.0151515	0.367424	2.20455
ZW10	0.0175439	0	0	0	0.0149254	0.03125	0.411765	0	0.475484	1.90194
TAF6	0.0113636	0.011236	0	0	0.0111111	0	0.441558	0	0.475269	1.90108
CenpS	0.0204082	0.0204082	0.0588235	0.0357143	0.0204082	0.0204082	0.0238095	0.0208333	0.220813	1.76651
CenpN	0	0	0.0625	0	0.75	0	0	0	0.8125	1.625
Rod	0.03125	0.0277778	0.04	0.04	0.0277778	0.027027	0	0.037037	0.23087	1.61609
cluap1	0.0322581	0	0.037037	0.0344828	0.0322581	0	0.181818	0	0.317854	1.58927
TAF2	0.0151515	0	0.015625	0.0153846	0.0454545	0	0.205882	0	0.297498	1.48749
Apc8	0	0	0	0	0	0.0123457	0.721311	0	0.733657	1.46731
Bub3	0	0	0.0116279	0	0	0	0.415584	0.060241	0.487453	1.46236
Dam1	0	0.0555556			0.666667	0		0	0.722222	1.44444
Apc12		0.0588235	0		0.0322581	0	0.357143		0.448224	1.34467
ttc30	0	0	0	0	0	0	0.607143	0.0606061	0.667749	1.3355
Apc10	0	0	0.0121951	0	0	0.0121951	0.415385	0	0.439775	1.31932
Nnf1	0	0.0588235	0	0	0.113208	0.0555556	0.1	0	0.327587	1.31035
bbs4	0	0	0.315789	0.0588235	0	0	0.0588235	0	0.433437	1.30031
Mad2	0	0	0.0144928	0.0144928	0.0144928	0.0289855	0.0869565	0.0144928	0.173913	1.04348
Nup160	0.0227273	0.0212766	0	0.027027	0.0188679	0.0416667		0.0238095	0.155375	0.93225
Dad3		0			0.888889				0.888889	0.888889
Nsl1		0			0.882353	0		0	0.882353	0.882353
CenpH		0			0.875	0			0.875	0.875
ift172	0	0	0	0.0434783	0	0	0.2	0.0434783	0.286957	0.86087
CenpP	0	0			0.857143	0		0	0.857143	0.857143
Duo1					0.857143				0.857143	0.857143
Spc19		0			0.857143	0			0.857143	0.857143
ift88	0	0	0	0.0384615	0	0	0.375	0	0.413462	0.826923
CenpK	0	0			0.823529	0	0		0.823529	0.823529
CenpU		0			0.8		0		0.8	0.8
CenpL	0	0			0.75	0		0	0.75	0.75
CenpM	0	0			0.75	0		0	0.75	0.75
CenpQ		0			0.75				0.75	0.75
ttc26	0	0	0	0	0	0	0.307692	0.0625	0.370192	0.740385
Cep57	0				0.73913				0.73913	0.73913
CenpO	0	0	0	0	0	0	0.3	0.0689655	0.368966	0.737931
CenpC	0.171429	0.0363636	0		0.0294118	0	0	0	0.237204	0.711612
bbs2	0	0	0	0	0.05	0	0.3	0	0.35	0.7
CenpI	0	0	0	0	0.666667	0		0	0.666667	0.666667
Dad1	0	0			0.666667	0	0	0	0.666667	0.666667
ift57	0	0	0	0	0	0	0.642857	0	0.642857	0.642857
Spc34		0			0.642857	0			0.642857	0.642857
ift46	0	0	0	0	0	0	0.608696	0	0.608696	0.608696
bbs1	0	0.0454545	0	0	0.0454545	0	0.1	0	0.190909	0.572727
ARHGEF17	0	0.166667	0	0	0.0909091	0	0	0	0.257576	0.515152
Astrin	0				0.5				0.5	0.5
CenpW		0			0.5				0.5	0.5
Dad2					0.5				0.5	0.5
Hsk3					0.5				0.5	0.5
bbs8	0	0	0	0	0	0	0.45	0	0.45	0.45
Apc2	0	0	0	0	0	0	0.430769	0	0.430769	0.430769
ift122a	0	0	0	0	0	0	0.428571	0	0.428571	0.428571
Apc11	0	0	0	0	0	0	0.418182	0	0.418182	0.418182
ift20	0	0	0	0	0	0	0.416667	0	0.416667	0.416667
ift25	0	0	0.4	0	0	0	0	0	0.4	0.4
ift52	0	0	0	0	0	0	0.36	0	0.36	0.36
ift54	0	0	0	0	0	0	0.347826	0	0.347826	0.347826
ift43	0	0	0		0	0	0.333333	0	0.333333	0.333333
SKAP					0.333333				0.333333	0.333333
TRIP13	0.0178571	0.0178571	0.0178571	0	0	0	0.0185185	0	0.0720899	0.28836
bbs5	0	0	0	0	0	0.0416667	0.0909091	0	0.132576	0.265152
ift144	0	0	0	0	0	0	0.2	0	0.2	0.2
TAF4	0.0285714	0	0	0	0.0491803	0	0	0	0.0777518	0.155504
CenpT	0	0			0	0.0769231		0	0.0769231	0.0769231
Apc16		0			0	0			0	0
Ask1	0	0			0	0	0		0	0
bbs9	0	0	0	0	0	0	0	0	0	0
Cep3		0				0			0	0
Ctf13					0				0	0
